# Novel Context-Specific Genome-Scale Modelling Explores the Potential of *Chlamydomonas reinhardtii* for Synthetic Biology Applications

**DOI:** 10.1101/2022.10.07.511370

**Authors:** Herbert Yao, Sanjeev Dahal, Laurence Yang

## Abstract

Gene expression data of cell cultures is commonly measured in biological and medical studies to understand cellular decision-making in various conditions. Metabolism, affected but not solely determined by the expression, is much more difficult to measure experimentally. Thus, finding a reliable method to predict cell metabolism for given expression data will greatly benefit model-aided metabolic engineering. We have developed such a pipeline that can explore cellular fluxomics from expression data, using only a high-quality genome-scale metabolic model. This is done through two main steps: first, construct a protein-constrained metabolic model by integrating protein and enzyme information into the metabolic model. Secondly, overlay the expression data onto the modified model using a new two-step non-convex and convex optimization formulation, resulting in context-specific models with optionally calibrated rate constants. The resulting model computes proteomes and intracellular flux states that are consistent with the measured transcriptomes. Therefore, it provides detailed cellular insights that are difficult to glean individually from the omic data or metabolic models alone. As a case study, we apply the pipeline to interpret triacylglycerol (TAG) overproduction by *Chlamydomonas reinhardtii*, using time-course RNA-Seq data. The pipeline allows us to compute *C. reinhardtii* metabolism under nitrogen deprivation and metabolic shifts after an acetate boost. We also suggest a list of possible ‘bottlenecking’ proteins that need to be overexpressed to increase the TAG accumulation rate, as well as discussing other TAG-overproduction strategies.
