## Supplementary material for "Novel Context-Specific Genome-Scale Modelling Explores the Potential of *Chlamydomonas reinhardtii* for Synthetic Biology Applications": SI Tables 1-2

### Sheet: Table S1 - Formate Overflow
	Heterotroph		Mixotroph
	PC-FBA	FBA	PC-FBA	FBA
mu	0.067	0.1001	0.0452	0.0499
EX_co2_e	0.3823	4.7766	-0.3006	-0.1331
EX_o2_e	-4.6925	-6.9418	0.5759	0.7379
EX_ac_e	-9.9093	-9.9093	-2	-2
EX_for_e	6.3855	0	0	0
EX_photon_e	-14.3635	-61.7639	-26.1977	-30.9258

### Sheet: Table S2 - Protein Outliers
protein	reaction	formula	ALGAEPATH Def	ChlamyCyc Def	# of mis-align	pass
Cre07.g354250	PGK	3pg[c] + atp[c] <=> 13dpg[c] + adp[c]	3-phosphoglycerate kinase	phosphoglycerate kinase	16	1
Cre03.g171300	HDAO10x	glyclt[x] + o2[x] -> glx[x] + h2o2[x]	Glycolate oxidase	(S)-2-hydroxy-acid oxidase	16	1
Cre12.g519000	NanoG0198_chl, NanoG0199_chl, NanoG0209_chl	h[H] + cpadrp[H] -> h2o[H] + co2[H] + ind3gp[H]	Phosphoribosylanthranilate isomerase	phosphoribosylanthranilate isomerase	16	0
Cre02.g145800	MDHm	h[m] + nadh[m] + oaa[m] <=> mal_L[m] + nad[m]	NAD-dependent malate dehydrogenase	malate dehydrogenase	16	1
Cre10.g449750	many	many	(none definition)	Transferring groups other than amino-acyl groups	16	0
Cre13.g575800	NanoG0198_chl	h[H] + cpadrp[H] -> h2o[H] + co2[H] + ind3gp[H]	Indole-3-glycerol-phosphate synthase	indole-3-glycerol-phosphate synthase	16	1
Cre17.g711250	water transporter	water transporter	Aquaporin	Major intrinsic protein superfamily, aquaporin-like	15	1
Cre11.g467622	PYDXOR	h[c] + nadph[c] + pydx[c] <=> nadp[c] + pydxn[c]	(NaN)	perakine reductase	14	0
Cre09.g396700	APPTm, ACKrm	atp[m] + ppa[m] <=> adp[m] + ppap[m], ac[m] + atp[m] <=> actp[m] + adp[m]	Acetate kinase	acetate kinase	13	1
Cre17.g709850	APPTm, ACKrm	atp[m] + ppa[m] <=> adp[m] + ppap[m], ac[m] + atp[m] <=> actp[m] + adp[m]	Acetate kinase	acetate kinase	13	1
Cre10.g419050	ATPSm, NA1ATPasem	adp[m] + 3 h[i] + pi[m] -> atp[m] + 2 h[m] + h2o[m], atp[m] + h2o[m] + na1[m] -> adp[m] + h[m] + na1[c] + pi[m]	Mitochondrial F1F0 ATP synthase, alpha subunit	Transport: H+	12	1
Cre02.g112000	various transporters	various transporters	Amino acid transporter	NaN	11	0
Cre06.g257000	sulfate and thiosulfate transporter	sulfate and thiosulfate transporter	Sulfate binding protein, component of chloroplast transporter SulP	thiosulfate ABC transporter	11	1
Cre09.g403200	LLDH_ferr_m	2 ficytc[m] + lac_L[m] -> 2 focytc[m] + 2 h[m] + pyr[m]	Flagellar Associated Protein	NaN	10	0
Cre07.g348600	sulfate and thiosulfate transporter	sulfate and thiosulfate transporter	Chloroplast sulfate permease	thiosulfate ABC transporter	9	1
