## Supplementary material for "Novel Context-Specific Genome-Scale Modelling Explores the Potential of *Chlamydomonas reinhardtii* for Synthetic Biology Applications": SI Tables 3-8

### Sheet: Table S3 - Model Modifications
SubSystem	Action	New Reaction Formula	Old Reaction Formula	Gene	Rxn ID	UB/LB	Note
Lipid Metabolism	add	h[c] + malcoa[c] + c161acp[c] -> co2[c] + coa[c] + 3ocvac11eACP[c]			3OAS181	[0,1000]	Fill gap of chloroplast C18:1(11Z) by elongating from C16:1(9Z) (n-7 family)
		3ocvac11eACP[c] + nadph[c] -> 3hcvac11eACP[c] + nadp[c]			3OAR181	[0,1000]
		3hcvac11eACP[c] -> h2o[c] + t3c11vaceACP[c]			3HAD181	[0,1000]
		h[c] + nadh[c] + t3c11vaceACP[c] -> nad[c] + c181(7)acp[c]			EAR181x	[0,1000]
		h[c] + nadph[c] + t3c11vaceACP[c] -> nadp[c] + c181(7)acp[c]			EAR181y	[0,1000]
		h2o[c] + c181(7)acp[c] -> h[c] + acp[c] + c181(7)[c]			FA181ACPHi	[0,1000]
	add	2 h[c] + fdxr[c] + o2[c] + c181acp[c] -> fdxo[c] + 2 h2o[c] + c182acp[c]			ACP1829Z12ZD12DS_h	[0,1000]	Fill gap of chloroplast C18:2(9Z,12Z) from C18:1(9Z) desaturation
		h2o[c] + c182acp[c] -> h[c] + acp[c] + c182[c]			FA182ACPHi	[0,1000]
		coa[c] + c182[c] -> h2o[c] + c182coa[c]			FACOAL182	[0,1000]
	add	2 h[c] + fdxr[c] + o2[c] + c182acp[c] -> fdxo[c] + 2 h2o[c] + c183(3)acp[c]			ACP1839Z1215ZD15DS_h	[0,1000]	Fill gap of chloroplast C18:2(9Z,12Z,15Z) from C18:2(9Z,12Z) desaturation (n-3 family)
		h2o[c] + c183(3)acp[c] -> h[c] + acp[c] + c183(3)[c]			FA183ACPHi	[0,1000]
		coa[c] + c183(3)[c] -> h2o[c] + c183(3)coa[c]			FACOAL183	[0,1000]
	modify	25 sqdg160[c] + 2 sqdg161[c] + 3 sqdg181[c] + 3 sqdg182[c] + sqdg140[c] + 14 sqdg180[c] + 27 sqdg183[c] -> csqdg[c]	25 sqdg160[c] + 2 sqdg161[c] + 3 sqdg181[c] + 3 sqdg182[c] + sqdg204(6)[c] + 20 sqdg205(3)[c] + sqdg140[c] + 4 sqdg226(3)[c] + 14 sqdg180[c] + 27 sqdg183[c] -> csqdg[c]		Chl_sqdg_pf	[0,1000]	Remove C20:4, C20:5, C22:N derivatives from chloroplast biomass precursor
		dgdg140[c] + 25 dgdg160[c] + 2 dgdg161[c] + 3 dgdg181[c] + 3 dgdg182[c] + 14 dgdg180[c] + 27 dgdg183[c] -> cdgdg[c]	dgdg140[c] + 25 dgdg160[c] + 2 dgdg161[c] + 3 dgdg181[c] + 3 dgdg182[c] + dgdg204(6)[c] + 20 dgdg205(3)[c] + 4 dgdg226(3)[c] + 14 dgdg180[c] + 27 dgdg183[c] -> cdgdg[c]		Chl_dgdg_pf	[0,1000]
		mgdg140[c] + 25 mgdg160[c] + 2 mgdg161[c] + 3 mgdg181[c] + 3 mgdg182[c] + 14 mgdg180[c] + 27 mgdg183[c] -> cmgdg[c]	mgdg140[c] + 25 mgdg160[c] + 2 mgdg161[c] + 3 mgdg181[c] + 3 mgdg182[c] + mgdg204(6)[c] + 20 mgdg205(3)[c] + 4 mgdg226(3)[c] + 14 mgdg180[c] + 27 mgdg183[c] -> cmgdg[c]		Chl_mgdg_pf	[0,1000]
	add	sqdg181[c] + sqdg160[c] -> 2 sqdg1819Z160[c]			SQDG1819Z160Form	[0,1000]	Add SQDG unrigorous orphan reaction
	add	sqdg1819Z160[c] -> sqdg18111Z160[c]			SQDG18111Z160Form	[0,1000]
Glycolysis	modify	13dpg[c] + h[c] + nadh[c] <=> g3p[c] + nad[c] + pi[c]	13dpg[c] + h[c] + nadh[c] -> g3p[c] + nad[c] + pi[c]	Cre07.g354200.t1.2	GAPDHi	[-1000,1000]	Open LB to allow g3p <-> 3pg in cytosol
		13dpg[c] + h[c] + nadph[c] <=> g3p[c] + nadp[c] + pi[c]	13dpg[c] + h[c] + nadph[c] -> g3p[c] + nadp[c] + pi[c]	Cre12.g556600.t1.2	GAPDH_nadp	[-1000,1000]
Starch Metabolism	add	atp[h] + g1p[h] -> adpglc[h] + ppi[h]		(( Cre13.g567950 or Cre07.g331300 or Cre16.g683450 ) and Cre03.g188250 )	GLPThi	[0,1000]	Allow chloroplast starch synthesis
		300 adpglc[h] + h2o[h] -> 300 adp[h] + 300 h[h] + starch300[h]		(( Cre06.g289850.t1.1 or Cre06.g270100.t1.1 or Cre10.g444700.t1.1 ) and ( Cre12.g521700.t1.2 or Cre03.g185250.t1.2 or Cre16.g665800.t1.2 or Cre16.g663850.t1.1 or ( Cre06.g282000.t1.1 or Cre06.g282000.t2.1 ) or ( Cre13.g579598.t1.1 or Cre13.g579598.t2.1 ) or Cre13.g579582.t1.1 or ( Cre04.g215150.t1.2 or Cre04.g215150.t2.1 )))	STARCH300S	[0,1000]
		74 h2o[h] + 225 pi[h] + starch300[h] -> 225 g1p[h] + 75 glc[h]			STARCH300DEGR	[0,1000]
		49 h2o[h] + 250 pi[h] + starch300[h] -> 250 g1p[h] + 50 glc[h]			STARCH300DEGR2	[0,1000]
		starch300[h] ->			EX_starch300[h]	[0,1000]	starch sink

### Sheet: Table S4 - Common Transport
MetName	iCre1355 Met ID	iGR774 Met ID	iCre1355 Reaction Formula	iGR774 Reaction Formula	Transporter	Note
3-Methyl-2-oxobutanoate	3mob[h]	3mob[c]	3mob[c] <=> 3mob[h]	3mob[c] <=> 3mob[e]
Phosphate	pi[h]	pi[c]	multiple		multiple	various transportation
4-Aminobutanoate	4abut	gaba[c]	4abut[c] <=> 4abut[h]; 4abut[c] + h[c] -> 4abut[h] + h[h]; 4abut[c] + glu_L[h] -> 4abut[h] + glu_L[c]	gaba[e] <=> gaba[c]	N/A; Cre04.g226150.t1.1; Cre06.g292350.t1.2	Only the diffusion transport reaction exist in iGR model
Acetyl-CoA	accoa[h]	accoa[c]	accoa[c] + coa[h] <=> accoa[h] + coa[c]	accoa[e] + coa[c] <=> coa[e] + accoa[c]	Cre07.g339554.t1.2
Coenzyme A	coa[h]	coa[c]	accoa[c] + coa[h] <=> accoa[h] + coa[c]; coa[c] <=> coa[h]	coa[e] <=> coa[c] ; accoa[e] + coa[c] <=> coa[e] + accoa[c]	Cre07.g339554.t1.2; N/A
Acetate	ac[h]	ac[c]	ac[c] <=> ac[h]	ac[e] -> ac[c]
H+	h[h]	h[c]	multiple		multiple	various transportation
2-Oxoglutarate	akg[h]	akg[c]	akg[c] + na1[c] <=> akg[h] + na1[h]; akg[c] + mal_L[h] <=> akg[h] + mal_L[c]	akg[e] + mal_l[c] <=> akg[c] + mal_l[e]	N/A; Cre17.g713350.t1.2	Only the aKG/malate antiport exists in iGR model
Sodium	na1[h]	na1[c]	multiple		multiple	various transportation
L-Malate	mal_L[h]	mal[c]	mal_L[c] + na1[c] <=> mal_L[h] + na1[h]; glu_L[h] + mal_L[c] -> glu_L[c] + mal_L[h]	akg[e] + mal_l[c] <=> akg[c] + mal_l[e]	N/A; ( Cre17.g713200.t1.1 or Cre17.g713350.t1.2 or Cre06.g260450.t1.2 )
S-Adenosyl-L-homocysteine	ahcys[h]	ahcys[c]	ahcys[c] + amet[h] <=> ahcys[h] + amet[c]	amet[e] + ahcys[c] <=> ahcys[e] + amet[c]	Cre06.g286250.t1.2
S-Adenosyl-L-methionine	amet[h]	amet[c]	ahcys[c] + amet[h] <=> ahcys[h] + amet[c]; amet[c] <=> amet[h]	amet[e] + ahcys[c] <=> ahcys[e] + amet[c]	Cre06.g286250.t1.2; N/A
AMP	amp[h]	amp[c]	multiple		multiple	various transportation
L-Aspartate	asp_L[h]	asp-l[c]	asp_L[c] + na1[c] <=> asp_L[h] + na1[h]; asp_L[c] + h[c] <=> asp_L[h] + h[h]	h[e] + asp__L[e] -> asp__L[c] + h[c]	( Cre10.g456400.t1.1 or Cre10.g456400.t2.1 ); Cre06.g264450.t1.2
L-Aspartate 4-semialdehyde	aspsa[h]	aspsa-l[c]	aspsa[c] <=> aspsa[h]	aspsa__L[c] <=> aspsa__L[e]
CMP	cmp[h]	cmp[c]	cmp[c] <=> cmp[h]	cmp[c] <=> cmp[e]
CTP	ctp[h]	ctp[c]	ctp[c] <=> ctp[h]	atp[c] + ctp[e] <=> atp[e] + ctp[c]
L-Cysteine	cys_L[h]	cys-l[c]	cys_L[c] <=> cys_L[h]	cys__L[e] -> cys__L[c]
Dihydroxyacetone phosphate	dhap[h]	dhap[c]	dhap[c] + pi[h] <=> dhap[h] + pi[c]	pi[e] + dhap[c] -> pi[c] + dhap[e]	( Cre14.g622700.t1.2 or Cre15.g643385.t1.1 or Cre02.g106200.t1.2 or Cre08.g363600.t1.2 or Cre09.g415900.t1.2 )
Hexadecenoate (16:1(9Z))	hdcea[h]	c161[c]	hdcea[h] <=> hdcea[c]	c161[c] <=> c161[e]
Flavin adenine dinucleotide reduced	fadh2[h]	fadh2[c]	fadh2[c] <=> fadh2[h]	fadh2[e] <=> fadh2[c]
Flavin adenine dinucleotide oxidized	fad[h]	fad[c]	fad[c] <=> fad[h]	fad[e] <=> fad[c]
D-glyceraldehyde 3-phosphate	g3p[h]	g3p[c]	g3p[c] + pi[h] <=> g3p[h] + pi[c]	pi[e] + g3p[c] -> pi[c] + g3p[e]	( Cre14.g622700.t1.2 or Cre15.g643385.t1.1 or Cre02.g106200.t1.2 or Cre08.g363600.t1.2 or Cre09.g415900.t1.2 )
D-Galactose	gal[h]	gal[c]	gal[c] + h[c] <=> gal[h] + h[h]	h[e] + gal[e] <=> h[c] + gal[c]	Cre03.g206800.t1.1
L-Glutamine	gln_L[h]	gln-l[c]	gln_L[c] + h[c] <=> gln_L[h] + h[h]	h[e] + gln__L[e] -> gln__L[c] + h[c]	Cre13.g572200.t1.2
Glycolate	glyclt[h]	glyclt[c]	glyclt[c] <=> glyclt[h]	glyclt[c] -> glyclt[e]
Glycine	gly[h]	gly[c]	gly[c] + na1[c] <=> gly[h] + na1[h]; gly[c] + h[c] <=> gly[h] + h[h]	h[e] + gly[e] -> h[c] + gly[c]	Cre02.g112000.t1.1; (( Cre01.g041050.t1.1 or Cre01.g041050.t2.1 ) or Cre07.g329050.t1.2 )
H2O	h2o[h]	h2o[c]	multiple		multiple	various transportation
H2	h2[h]	h2[c]	h2[c] <=> h2[h]	h2[e] <=> h2[c]
L-Homocysteine	hcys_L[h]	hcys-l[c]	hcys_L[c] <=> hcys_L[h]	hcys__L[e] <=> hcys__L[c]
L-Histidine	his_L[h]	his-l[c]	h[c] + his_L[c] <=> h[h] + his_L[h]	h[e] + his__L[e] -> h[c] + his__L[c]	(( Cre01.g041050.t1.1 or Cre01.g041050.t2.1 ) or Cre07.g329050.t1.2 )
L-Isoleucine	ile_L[h]	ile-l[c]	h[c] + ile_L[c] <=> h[h] + ile_L[h]	ile__L[c] -> ile__L[e]	Cre13.g572200.t1.2
L-Leucine	leu_L[h]	leu-l[c]	h[c] + leu_L[c] <=> h[h] + leu_L[h]	leu__L[c] -> leu__L[e]	Cre13.g572200.t1.2
Magnesium	mg2[h]	mg2[c]	mg2[c] <=> mg2[h]	mg2[e] <=> mg2[c]	Cre13.g564650.t1.1
Nicotinamide adenine dinucleotide - reduced	nadh[h]	nadh[c]	nadh[c] <=> nadh[h]	nadh[e] <=> nadh[c]
Nicotinamide adenine dinucleotide phosphate	nadp[h]	nadp[c]	nadp[c] <=> nadp[h]	nadp[e] <=> nadp[c]
Ammonium	nh4[h]	nh3[c]	h[c] + nh4[c] <=> h[h] + nh4[h]	nh3[e] + h[e] <=> h[c] + nh3[c]	( Cre13.g569850.t1.2 or Cre02.g111050.t1.1 or ( Cre03.g159254.t1.2 or Cre03.g159254.t2.1 ) or Cre07.g355650.t1.1 or Cre09.g400750.t1.2 or Cre14.g629920.t1.1 or Cre06.g293051.t1.1 or ( Cre12.g531000.t1.2 or Cre12.g531000.t2.1 ))	Assume that nh3 and nh4 are sufficiently the same
Nitrite	no2[h]	no2[c]	no2[c] <=> no2[h]	no2[e] <=> no2[c]	( Cre02.g110800.t1.1 or Cre09.g396000.t1.2 or Cre09.g410800.t1.2 )
O2	o2[h]	o2[c]	o2[c] <=> o2[h]	o2[e] <=> o2[c]
Adenosine 3',5'-bisphosphate	pap[h]	pap[c]	pap[c] + paps[h] <=> pap[h] + paps[c]	pap[e] + pa5ps[c] <=> pa5ps[e] + pap[c]	Cre06.g260100.t1.2
3'-Phosphoadenylyl sulfate	paps[h]	pa5ps[c]	pap[c] + paps[h] <=> pap[h] + paps[c]	pap[e] + pa5ps[c] <=> pa5ps[e] + pap[c]	Cre06.g260100.t1.2
L-Phenylalanine	phe_L[h]	phe-l[c]	phe_L[c] <=> phe_L[h]	phe__L[c] -> phe__L[e]
Palmitoyl-CoA (n-C16:0CoA)	pmtcoa[h]	c160coa[c]	pmtcoa[c] <=> pmtcoa[h]	c160coa[c] -> c160coa[e]
Prephenate	pphn[h]	pphn[c]	pphn[c] <=> pphn[h]	pphn[e] <=> pphn[c]
Pyruvate	pyr[h]	pyr[c]	pyr[c] <=> pyr[h]	pyr[c] + na1[e] -> pyr[e] + na1[c]
alpha-D-Ribose 5-phosphate	r5p[h]	rib5p[c]	r5p[c] <=> r5p[h]	rib5p[c] -> rib5p[e]
L-Serine	ser_L[h]	ser-l[c]	na1[c] + ser_L[c] <=> na1[h] + ser_L[h]; h[c] + ser_L[c] <=> h[h] + ser_L[h]	h[e] + ser__L[e] -> h[c] + ser__L[c]	Cre02.g112000.t1.1; (( Cre01.g041050.t1.1 or Cre01.g041050.t2.1 ) or Cre07.g329050.t1.2 )
L-Threonine	thr_L[h]	thr-l[c]	h[c] + thr_L[c] <=> h[h] + thr_L[h]	thr__L[c] -> thr__L[e]	(( Cre01.g041050.t1.1 or Cre01.g041050.t2.1 ) or Cre07.g329050.t1.2 )
L-Tryptophan	trp_L[h]	trp-l[c]	h[c] + trp_L[c] <=> h[h] + trp_L[h]	trp__L[c] -> trp__L[e]	Cre13.g572200.t1.2
L-Tyrosine	tyr_L[h]	tyr-l[c]	h[c] + tyr_L[c] <=> h[h] + tyr_L[h]	tyr__L[c] -> tyr__L[e]	Cre13.g572200.t1.2
UDP-galactose	udpgal[h]	udpgal[c]	udpgal[c] + ump[h] <=> udpgal[h] + ump[c]	udpgal[e] <=> udpgal[c]	Cre01.g032050.t1.2
UDP	udp[h]	udp[c]	udp[c] <=> udp[h]	udp[e] <=> udp[c] ; udpg[e] + udp[c] <=> udpg[c] + udp[e]
UDP-glucose	udpg[h]	udpg[c]	udp[h] + udpg[c] <=> udp[c] + udpg[h]	udpg[e] + udp[c] <=> udpg[c] + udp[e]	Cre01.g032050.t1.2
L-Valine	val_L[h]	val-l[c]	h[c] + val_L[c] <=> h[h] + val_L[h]	val__L[c] -> val__L[e]	(( Cre01.g041050.t1.1 or Cre01.g041050.t2.1 ) or Cre07.g329050.t1.2 )
L-Methionine	met_L[h]	met-l[c]	h[c] + met_L[c] <=> h[h] + met_L[h]	met__L[c] -> met__L[e]	(( Cre01.g041050.t1.1 or Cre01.g041050.t2.1 ) or Cre07.g329050.t1.2 )
O-Acetyl-L-serine	acser[h]	acser[c]	acser[h] -> acser[c]	acser[c] <=> acser[e]	Cre12.g507950.t1.1
ADP	adp[h]	adp[c]	adp[c] + atp[h] + 3 h[c] -> adp[h] + atp[c] + 3 h[h]	h[e] + adp[e] <=> h[c] + adp[c]; 3 h[e] + adp[e] + atp[c] -> 3 h[c] + atp[e] + adp[c]	( Cre17.g697950.t1.1 or Cre08.g358526.t1.1 )
ATP	atp[h]	atp[c]	adp[c] + atp[h] + 3 h[c] -> adp[h] + atp[c] + 3 h[h]	3 h[e] + adp[e] + atp[c] -> 3 h[c] + atp[e] + adp[c] ; atp[c] + ctp[e] <=> atp[e] + ctp[c]	( Cre17.g697950.t1.1 or Cre08.g358526.t1.1 )
CO2	co2[h]	co2[c]	co2[c] -> co2[h]
Fe2+	fe2[h]	fe2[c]	fe2[c] -> fe2[h]	multiple	(( Cre07.g355150.t1.1 and Cre07.g355100.t1.2 ) or ( Cre01.g066187.t1.1 and Cre12.g530350.t1.1 ) or Cre13.g573950.t1.1 )
Formate	for[h]	for[c]	for[h] + h[h] -> for[c] + h[c]	multiple	( Cre12.g541250.t1.2 or Cre06.g309000.t1.2 )
L-Glutamate	glu_L[h]	glu-l[c]	multiple		multiple	various transportation
Bicarbonate	hco3[h]	hco3[c]	h[c] + hco3[c] -> h[h] + hco3[h]	h[e] + hco3[e] -> h[c] + hco3[c]
Nicotinamide adenine dinucleotide phosphate - reduced	nadph[h]	nadph[c]	multiple		multiple	various transportation
Nicotinamide adenine dinucleotide	nad[h]	nad[c]	multiple		multiple	various transportation
Phosphoenolpyruvate	pep[h]	pep[c]	pep[c] + pi[h] -> pep[h] + pi[c]	pi[e] + pep[c] -> pi[c] + pep[e]	( Cre02.g106200.t1.2 or Cre03.g162000.t1.2 or Cre06.g263850.t1.1 or Cre08.g379350.t1.1 or Cre08.g382350.t1.2 )

### Sheet: Table S5 - iCre1355 Transport
MetName	iCre1355 Met ID	iGR774 Met ID	Reaction Formula	Transporter	If added to merged model	Note
photon	photon437[u]				0	All photons are deleted except the cytosol photon
photon	photon438[u]				0
photon	photon450[h]				0
photon	photon490[s]				0
photon	photon646[h]				0
photon	photon673[u]				0
photon	photon680[u]				0
1-Aminocyclopropane-1-carboxylate	1acpc[h]		1acpc[c] <=> 1acpc[h]		0
(R)-2,3-Dihydroxy-3-methylbutanoate	23dhmb[h]	dh3mb[c]	23dhmb[c] <=> 23dhmb[h]		0
(R)-2,3-Dihydroxy-3-methylpentanoate	23dhmp[h]	23dhmp[c]	23dhmp[c] <=> 23dhmp[h]		0
2-Phosphoglycolate	2pglyc[h]	2pglyc[c]	2pglyc[h] <=> 2pglyc[c]		0
D-Glycerate 2-phosphate	2pg[h]	2pg[c]	2pg[c] <=> 2pg[h]		0	dead end
3-Carboxy-3-hydroxy-4-methylpentanoate	3c3hmp[h]		3c3hmp[c] <=> 3c3hmp[h]		0
3-Phospho-D-glycerate	3pg[h]	3pg[c]	3pg[c] + pi[h] <=> 3pg[h] + pi[c]	( Cre14.g622700.t1.2 or Cre15.g643385.t1.1 or Cre02.g106200.t1.2 or Cre08.g363600.t1.2 or Cre09.g415900.t1.2 )	1	Added due to annotated transporter
5-Methylthioadenosine	5mta[h]		5mta[c] <=> 5mta[h]		0	dead end
6-phospho-D-glucono-1,5-lactone	6pgl[h]	6pgln[c]	6pgl[c] <=> 6pgl[h]		0
5-amino-1-(5-phospho-D-ribosyl)imidazole	air[h]	air[c]	air[c] <=> air[h] + h[h]		0
beta-Alanine	ala_B[h]	ala__b[c]	ala_B[c] <=> ala_B[h]		1	Otherwise infeasible
S-Adenosylmethioninamine	ametam[h]		ametam[c] <=> ametam[h]		0
Dimethylallyl diphosphate	dmpp[h]		dmpp[h] <=> dmpp[c]		0
Ethanol	etoh[h]		etoh[c] <=> etoh[h]		0
Hexadecanoate (n-C16:0)	hdca[h]	c160[c]	hdca[h] <=> hdca[c]		1
octadecanoate (n-C18:0)	ocdca[h]	c180[c]	ocdca[h] <=> ocdca[c]		1
octadecenoate (18:1(11Z))	ocdcea[h]	c181(7)[c]	ocdcea[h] <=> ocdcea[c]		1
octadecenoate (18:1(9Z))	ocdce9a[h]	c181[c]	ocdce9a[h] <=> ocdce9a[c]		1
trans,trans-Farnesyl diphosphate	frdp[h]	fardp[c]	frdp[h] <=> frdp[c]		0
D-Glucose 1-phosphate	g1p[h]	g1p[c]	g1p[c] + pi[h] <=> g1p[h] + pi[c]	( Cre14.g622700.t1.2 or Cre15.g643385.t1.1 or Cre02.g106200.t1.2 or Cre08.g363600.t1.2 or Cre09.g415900.t1.2 )	1	Added due to annotated transporter
alpha-D-glucose 6 phosphate	g6p_A[h]	g6p[c]	g6p_A[c] + pi[h] <=> g6p_A[h] + pi[c]	( Cre14.g622700.t1.2 or Cre15.g643385.t1.1 or Cre02.g106200.t1.2 or Cre08.g363600.t1.2 or Cre09.g415900.t1.2 )	1	Added due to annotated transporter
beta-D-glucose 6-phosphate	g6p_B[h]	g6p[c]	g6p_B[c] + pi[h] <=> g6p_B[h] + pi[c]	( Cre14.g622700.t1.2 or Cre15.g643385.t1.1 or Cre02.g106200.t1.2 or Cre08.g363600.t1.2 or Cre09.g415900.t1.2 )	0	Not added because g6p_A is added and almost equavalent
Glycerol	glyc[h]		glyc[c] + h[c] <=> glyc[h] + h[h]	Cre14.g617150.t1.1	0	Not added because no glyc met in iGR model
Geranyl diphosphate	grdp[h]	grdp[c]	grdp[h] <=> grdp[c]		0
Homogentisate	hgentis[h]	hgentis[c]	hgentis[c] <=> hgentis[h]		0
IMP	imp[h]	imp[c]	imp[c] <=> imp[h]		0
Isopentenyl diphosphate	ipdp[h]	ipdp[c]	ipdp[h] <=> ipdp[c]		0
linoleic acid (all cis C18:2) n-6	lnlc[h]	c182[c]	lnlc[c] <=> lnlc[h]		1
D-Mannose	man[h]	man[c]	man[c] <=> man[h]		0
5,10-Methenyltetrahydrofolate	methf[h]		h[c] + methf[c] <=> h[h] + methf[h]	( Cre06.g311000.t1.1 or Cre14.g615900.t1.1 )	0	Not added because no methf met in iGR model
Protoheme	pheme[h]	pheme[c]	pheme[h] <=> pheme[c]		0
Propionate (n-C3:0)	ppa[h]	ppnt[c]	ppa[c] <=> ppa[h]		0
Propanoyl-CoA	ppcoa[h]		ppcoa[c] <=> ppcoa[h]		0
Putrescine	ptrc[h]		h[h] + ptrc[c] <=> h[c] + ptrc[h]	Cre02.g095076.t1.1	0	Not added because no ptrc met in iGR model
Riboflavin	ribflv[h]	ribflv[c]	ribflv[c] <=> ribflv[h]		0
HSO3-	hso3[h]		hso3[c] <=> hso3[h]		1	Added as reaction so3[h] + h[h] <=> hso3[c]
Sulfoquinovosyldiacylglycerol (1-(11Z)-octadecenoyl,2-hexadecanoyl, 18:1(11Z)/16:0)	sqdg18111Z160[h]		sqdg18111Z160[h] <=> sqdg18111Z160[c]		0
Sulfoquinovosyldiacylglycerol (1-(9Z)-octadecenoyl,2-hexadecanoyl, 18:1(9Z)/16:0)	sqdg1819Z160[h]		sqdg1819Z160[h] <=> sqdg1819Z160[c]		0
Fumarate	fum[h]		fum[h] + succ[c] <=> fum[c] + succ[h]		0
Succinate	succ[h]	succ[c]	fum[h] + succ[c] <=> fum[c] + succ[h]		0
UMP	ump[h]		ump[c] <=> ump[h]		0
Reduced glutathione	gthrd[h]	gluth[c]	gthrd[h] <=> gthrd[c]		1	Otherwise infeasible
Ascorbate	ascb_L[h]	ascor__L[c]	ascb_L[c] <=> ascb_L[h]		0
Biotin	btn[h]		btn[c] <=> btn[h]		0
5'-Deoxyadenosine	dad_5[h]	5dad[c]	dad_5[c] <=> dad_5[h]		0
Thiamine diphosphate	thmpp[h]		thmpp[c] <=> thmpp[h]		0
Hydrogen peroxide	h2o2[h]	h2o2[c]	h2o2[c] <=> h2o2[h]		1	Diffusion
GTP	gtp[h]	gtp[c]	gtp[c] <=> gtp[h]		1	Otherwise infeasible
Sulfate	so4[h]		so4[c] <=> so4[h]	( Cre06.g257000.t1.2 and Cre07.g348600.t1.1 )	0	dead end
(2R,3Z)-phycocyanobilin	pcb[h]	pert[c]	pcb[c] <=> pcb[h]		0
Carbon monoxide	co[h]	co[c]	co[c] <=> co[h]		0
beta-D-Fructose 6-phosphate	f6p_B[h]	f6p[c]	f6p_B[h] -> f6p_B[c]		0
Fe3+	fe3[h]	fe3[c]	atp[c] + fe3[c] + h2o[c] -> adp[c] + fe3[h] + h[c] + pi[c]		0
Glycerol 3-phosphate	glyc3p[h]	glyl3p[c]	glyc3p[h] -> glyc3p[c]	Cre12.g503000.t1.2	1	glyl3p[c] and glycl3p[e] are disconnected in iGR model so reconnected
Oxaloacetate	oaa[h]	oaa[c]	mal_L[h] + oaa[c] -> mal_L[c] + oaa[h]		0
Diphosphate	ppi[h]	ppi[c]	h[h] + ppi[h] -> ppi[c]		0
Thiosulfate	tsul[h]	thsul[c]	atp[c] + h2o[c] + tsul[c] -> adp[c] + h[c] + pi[c] + tsul[h]	( Cre06.g257000.t1.2 and ( Cre07.g348600.t1.1 or Cre06.g273750.t1.1 ))	0

### Sheet: Table S6 - iGR774 Transport
MetName	iCre1355 Met ID	iGR774 Met ID	Reaction Formula	Transporter	If added to merged model	Note
D-Glucose		glc[c]	glc[c] -> glc[e]		0
Tetradecanoate		c140[c]	c140[c] <=> c140[e]		0
Hexadecanoic acid		c160[c]			1	dead end
Octadecanoic acid		c180[c]			1	dead end
(9Z)-Octadecenoic acid		c181[c]			1	dead end
Arachidonic acid		c204(6)[c]	c204(6)[c] <=> c204(6)[e]		0	dead end
Cobalt 2+		cob2[c]	cob2[e] <=> cob2[c]		0	dead end
Hydrogen sulfide		h2s[c]	h2s[c] <=> h2s[e]		1	Diffusion
L-Ornithine		orn[c]	orn[e] <=> orn[c]		0	dead end
Sulfite		so3[c]	so3[e] <=> so3[c]		1	Added as reaction so3[h] + h[h] <=> hso3[c]
3-Sulfino-L-alanine		3sala[c]	3sala[c] <=> 3sala[e]		0
Chorismate		chor[c]	chor[c] -> chor[e]		0
Photon		photon[c]	photon[c]		1	Allowing unbounded photon exchange
D-Glycerate		glycrt[c]	glycrt[e] -> glycrt[c]		0
L-Alanine		ala__L[c]	ala__L[e] -> ala__L[c]		1	Allowing amino acid transport in general
L-Arginine		arg__L[c]	arg__L[e] -> arg__L[c]		1	Allowing amino acid transport in general
L-Asparagine		asn__L[c]	asn__L[e] -> asn__L[c]		1	Allowing amino acid transport in general
L-Proline		pro__L[c]	pro__L[e] -> pro__L[c]		1	Allowing amino acid transport in general
Stearoyl-CoA		c180coa[c]	c180coa[c] -> c180coa[e]		0
(9Z)-Octadecenoyl-CoA		c181coa[c]	c181coa[c] -> c181coa[e]		0
(9Z,12Z)-Octadecadienoyl-CoA		c182coa[c]	c182coa[e] -> c182coa[c]		0
(9Z,12Z,15Z)-Octadecatrienoyl-CoA		c183(3)coa[c]	c183(3)coa[e] -> c183(3)coa[c]		0
(5Z,8Z,11Z,14Z)-Icosatetraenoyl-CoA		c204(6)coa[c]	c204(6)coa[e] -> c204(6)coa[c]		0
(5Z,8Z,11Z,14Z,17Z)-Icosapentaenoyl-CoA		c205(3)coa[c]	c205(3)coa[e] -> c205(3)coa[c]		0
1,2-Diacyl-sn-glycerol (C14:0)		dag140[c]	dag140[c] -> dag140[e]		0
1,2-Diacyl-sn-glycerol (C16:0)		dag160[c]	dag160[c] -> dag160[e]		0
1,2-Diacyl-sn-glycerol (C16:1)		dag161[c]	dag161[c] -> dag161[e]		0
1,2-Diacyl-sn-glycerol (C18:0)		dag180[c]	dag180[c] -> dag180[e]		0
1,2-Diacyl-sn-glycerol (C18:1)		dag181[c]	dag181[c] -> dag181[e]		0
1,2-Diacyl-sn-glycerol (C18:3)		dag183[c]	dag183[c] -> dag183[e]		0
1,2-Diacyl-sn-glycerol (C20:4)		dag204(6)[c]	dag204(6)[c] -> dag204(6)[e]		0
1,2-Diacyl-sn-glycerol (C20:5)		dag205(3)[c]	dag205(3)[c] -> dag205(3)[e]		0
(4Z,7Z,10Z,13Z,16Z,19Z)-Docosahexaenoyl-CoA		dhacoa[c]	dhacoa[e] -> dhacoa[c]		0
1,2-Diacyl-sn-glycerol (C22:6)		dag226(3)[c]	dag226(3)[c] -> dag226(3)[e]		0
Chloroplast protein fraction		cprot[c]	cprot[c] -> cprot[e]		0
Chloroplast membrane fraction		cmem[c]	cmem[c] -> cmem[e]		0
L-Lysine		lys__L[c]	lys__L[c] -> lys__L[e]		1	Allowing amino acid transport in general

### Sheet: Table S7 - ComplexInfo
CplxName	ChlamyCyc ID	Rxn ID	Implemented Subunit Composition	Stoich	Note
Rubisco	CPLX4LZ-41	NanoG0589, NanoG0460	ChreCp049	[8]
	CPLX4LZ-34	NanoG0589, NanoG0460	ChreCp049 and Cre02.g120150	[8,8]
PS I	CPLX4LZ-2	P700A0, etc.	Cre12.g508750 and Cre11.g467573 and Cre10.g452050 and Cre06.g283050 and Cre09.g412100 and Cre03.g165100 and Cre12.g560950 and Cre07.g330250 and Cre05.g238332 and Cre02.g082500 and Cre17.g724300 and Cre07.g334550 and Cre12.g486300 and Cre10.g420350 and ChreCp019 and ChreCp048 and ChreCp061	[1,1,1,1,1,1,1,1,1,1,1,1,1,1,1,1,1]
PS II	CPLX4LZ-235	S0S1, etc.	Cre17.g720250 and Cre16.g673650 and Cre01.g066917 and Cre12.g548400 and Cre04.g232104 and Cre06.g283950 and Cre03.g156900 and Cre06.g285250 and Cre12.g548950 and Cre06.g284250 and Cre06.g284200 and Cre02.g110750 and Cre12.g550850 and Cre08.g372450 and Cre09.g396213 and ChreCp027 and ChreCp066 and ChreCp004 and ChreCp029 and ChreCp063 and ChreCp044 and ChreCp026 and ChreCp040 and ChreCp064 and Chr…	[1,1,1,1,1,1,1,1,1,1,1,1,1,1,3,2,2,2,2,2,2,2,2,2,2,2,2,2]	CHLREDRAFT_155150 not found in NCBI ID
cytochrome b6f	CPLX4LZ-294	CEF	Cre12.g546150 and Cre16.g650100 and Cre11.g467689 and ChreCp001 and ChreCp002 and ChreCp008 and ChreCp045 and ChreCp068	[2,2,2,2,2,2,2,2]
CF0F1 ATP Synthase	CPLX4LZ-15	ATPSh	ChreCp053 and ChreCp054 and ChreCp062 and Cre11.g481450 and Cre11.g467569 and Cre06.g259900 and ChreCp023 and ChreCp050 and ChreCp058	[13,1,1,1,1,1,1,3,3]
Complex I: NADH ubiquinone oxidoreductase	CPLX4LZ-47	NADHOR	Cre10.g422600 and Cre07.g327400 and Cre09.g405850 and Cre13.g568800 and Cre05.g240800 and Cre16.g673109 and Cre12.g511200 and Cre13.g571150 and Cre16.g681700 and Cre16.g679500 and Cre14.g617826 and Cre06.g278188 and Cre11.g467668 and Cre06.g267200 and Cre08.g378050 and Cre03.g146247 and Cre10.g434450 and Cre03.g178250 and Cre03.g204650 and Cre12.g555150 and Cre08.g378550 and Cre11.g467767 and Cre…	[1,1,1,1,1,1,1,1,1,1,1,1,1,1,1,1,1,1,1,1,1,1,1,1,1,1,1,1,1,1,1,1,1]	CHLREDRAFT_196834 not fond in NCBI ID
Complex III: Ubiquinol-cytochrome c oxidoreductase	CPLX4LZ-110	CYOR_q8_m	Cre01.g051900 and Cre15.g638500 and Cre03.g156950 and Cre11.g468950 and Cre09.g409150 and Cre06.g262700 and ChrepMp01 and Cre17.g722800	[1,1,1,1,1,1,1,1]	CHLREDRAFT_81617 not found in NCBI ID
Complex IV (cytochrome oxidase)	CPLX4LZ-171	CYOO6m	Cre12.g537450 and Cre16.g691850 and Cre13.g567600 and Cre06.g304350 and ChrepMp04 and Cre03.g157700 and Cre03.g154350	[1,1,1,1,1,1,1]
Complex V (F0F1-ATP synthase)	CPLX4LZ-11	ATPSm	Cre10.g420700 and Cre01.g018800 and Cre11.g467707 and Cre16.g680000 and Cre10.g419050 and Cre17.g732000 and Cre15.g635850 and Cre17.g731950 and Cre02.g116750 and Cre07.g338050 and Cre13.g581600 and Cre17.g721300 and Cre02.g079800 and Cre09.g395350 and Cre09.g402300 and Cre09.g415550 and Cre09.g416150 and Cre07.g340350	[1,1,1,1,1,1,1,1,1,1,1,1,1,1,1,1,1,1]
ADP-glucose pyrophosphorylase	CPLX-8665	GLPThi	( Cre03.g188250 and Cre13.g567950 ) or ( Cre03.g188250 and Cre01.g040050 )	[2,2]

### Sheet: Table S8 - Debottleneck Param
E	Mean Obj	Max Obj	Min Obj			Chosen E
0	0	0	0			20	-0.01
2.5	0.0034	0.0044	0.0028			20	0.05
5	0.0061	0.0074	0.0052
7.5	0.0085	0.0101	0.007
10	0.0107	0.0123	0.0087
12.5	0.0127	0.0144	0.0103
15	0.0146	0.0164	0.0119
17.5	0.0164	0.0185	0.0135
20	0.0181	0.0204	0.0151
22.5	0.0198	0.0223	0.0167
25	0.0215	0.0241	0.0182
27.5	0.0232	0.0259	0.0198
30	0.0248	0.0277	0.0214
